# From 2D Monolayer to 3D Spheroid: Matrigel’s Spatial and Chemical Cues Remodel the Calu-3 Proteome

**DOI:** 10.1101/2025.08.28.672967

**Authors:** Ariel M. Maia, Luiz A. Basso, Pablo Machado, Cristiano V. Bizarro

## Abstract

The limited physiological relevance of conventional 2D cell cultures hampers translational research. While 3D cultures offer a superior alternative, their reliance on undefined scaffolds like Matrigel makes it difficult to distinguish cellular responses to physical architecture from those to biochemical cues. This study provides a high-resolution, label-free quantitative comparison of the Calu-3 lung adenocarcinoma proteome in 2D monolayers versus 3D Matrigel-embedded spheroids. To further dissect the specific contributions of 3D architecture versus biochemical cues from the matrix, we included an intermediate condition where a 2D monolayer was cultured in contact with Matrigel droplets (2M). After a stringent data analysis pipeline that controlled for matrix contamination, we quantified over 3,900 human proteins and revealed that 3D culture architecture is the dominant driver of proteomic remodeling. We identified 72 differentially enriched and 48 conditionally quantified proteins distinguishing the 3D spheroids from monolayers, functionally characterized by a down-regulation of cell-surface and cholesterol biosynthesis proteins and an up-regulation of proteins associated with iron clusters. While direct comparison between the two bidimensional cultures yielded no significant differences, a dedicated paired statistical analysis demonstrated that biochemical cues from Matrigel alone prompted a subtle but significant proteome-wide shift, moving the cells closer to the 3D phenotype. This study delivers a detailed blueprint of the profound proteomic reprogramming induced by 3D culture and, by isolating the matrix’s biochemical influence, provides a critical resource for rational model selection and the design of defined synthetic matrices.
