## Supplemental Table 3 for "From 2D Monolayer to 3D Spheroid: Matrigel’s Spatial and Chemical Cues Remodel the Calu-3 Proteome"

### Sheet: Caption
Supplemental table 3: Conditionally-Quantified Proteins (CQPs) in Calu-3 cells across culture conditions. List of the 48 high-confidence Conditionally-Quantified Proteins (CQPs) identified. CQPs are defined as proteins consistently quantified in one/two conditions while not quantified in the other two/one. To ensure high confidence and exclude low-abundance signals prone to stochastic detection, …

### Sheet: CQP_table
Protein ID	Description	2D	2M	3D	2D_1_Intensity	2D_2_Intensity	2D_3_Intensity	2M_1_Intensity	2M_2_Intensity	2M_3_Intensity	3D_1_Intensity	3D_2_Intensity	3D_3_Intensity
L0R6Q1	SLC35A4 upstream open reading frame protein	+			23.6326	23.7892	23.5571	NaN	NaN	NaN	NaN	NaN	NaN
O15514	DNA-directed RNA polymerase II subunit RPB4	+	+		23.6382	23.4164	22.9536	23.0021	23.1451	23.156	NaN	NaN	NaN
O75600-2	Isoform 2 of 2-amino-3-ketobutyrate coenzyme A ligase, mitochondrial	+	+		23.4798	23.6297	23.6143	23.2737	23.6272	23.3918	NaN	NaN	NaN
P00749-2	Isoform 2 of Urokinase-type plasminogen activator	+	+		24.2745	24.2409	23.942	24.136	23.839	24.2166	NaN	NaN	NaN
P01009	Alpha-1-antitrypsin			+	NaN	NaN	NaN	NaN	NaN	NaN	26.6698	27.0184	26.5027
P01011	Alpha-1-antichymotrypsin			+	NaN	NaN	NaN	NaN	NaN	NaN	24.0542	24.1459	24.135
P08183-2	Isoform 2 of ATP-dependent translocase ABCB1	+	+		23.3371	23.8873	23.4454	23.3011	23.658	23.3525	NaN	NaN	NaN
P0C7P0	CDGSH iron-sulfur domain-containing protein 3, mitochondrial			+	NaN	NaN	NaN	NaN	NaN	NaN	24.3344	24.4917	24.5889
P10909-2	Isoform 2 of Clusterin			+	NaN	NaN	NaN	NaN	NaN	NaN	24.4238	24.2119	24.1556
P13688-10	Isoform 10 of Cell adhesion molecule CEACAM1			+	NaN	NaN	NaN	NaN	NaN	NaN	24.0431	24.2006	24.073
P13726-2	Isoform 2 of Tissue factor	+	+		24.6528	24.8465	24.8957	24.3851	24.4859	24.7145	NaN	NaN	NaN
P22830-2	Isoform 2 of Ferrochelatase, mitochondrial			+	NaN	NaN	NaN	NaN	NaN	NaN	24.2481	24.3031	24.0098
P29279-2	Isoform 2 of CCN family member 2			+	NaN	NaN	NaN	NaN	NaN	NaN	23.1439	23.6017	22.9887
P30530-2	Isoform Short of Tyrosine-protein kinase receptor UFO	+	+		24.7258	24.9516	24.8224	24.8739	24.9535	25.0835	NaN	NaN	NaN
P36969-2	Isoform Cytoplasmic of Phospholipid hydroperoxide glutathione peroxidase GPX4			+	NaN	NaN	NaN	NaN	NaN	NaN	24.8239	24.685	24.9506
P46019	Phosphorylase b kinase regulatory subunit alpha, liver isoform			+	NaN	NaN	NaN	NaN	NaN	NaN	22.9641	23.296	22.8618
P50238	Cysteine-rich protein 1			+	NaN	NaN	NaN	NaN	NaN	NaN	23.87	23.811	24.1852
P51159-2	Isoform Short of Ras-related protein Rab-27A			+	NaN	NaN	NaN	NaN	NaN	NaN	23.2472	23.202	23.1726
Q04864-2	Isoform 2 of Proto-oncogene c-Rel			+	NaN	NaN	NaN	NaN	NaN	NaN	22.614	22.7736	24.2792
Q05932-2	Isoform 2 of Folylpolyglutamate synthase, mitochondrial	+	+		23.1653	22.8118	22.8056	23.2253	23.2466	23.0062	NaN	NaN	NaN
Q12882	Dihydropyrimidine dehydrogenase [NADP(+)]			+	NaN	NaN	NaN	NaN	NaN	NaN	23.7075	23.8608	23.2993
Q13445	Transmembrane emp24 domain-containing protein 1			+	NaN	NaN	NaN	NaN	NaN	NaN	23.7144	23.9086	23.3872
Q16563-2	Isoform 2 of Synaptophysin-like protein 1			+	NaN	NaN	NaN	NaN	NaN	NaN	25.548	25.5828	25.6249
Q3B726	DNA-directed RNA polymerase I subunit RPA43	+	+		23.7018	23.0505	23.0953	23.4013	23.1933	23.1025	NaN	NaN	NaN
Q5M775-2	Isoform 2 of Cytospin-B		+		NaN	NaN	NaN	22.8337	23.369	22.8698	NaN	NaN	NaN
Q7Z6I8	UPF0461 protein C5orf24			+	NaN	NaN	NaN	NaN	NaN	NaN	23.1537	23.0221	23.2108
Q8IWL3	Iron-sulfur cluster co-chaperone protein HscB	+	+		24.9008	24.8606	24.617	24.8387	24.4904	24.6846	NaN	NaN	NaN
Q8IXQ6-2	Isoform 2 of Protein mono-ADP-ribosyltransferase PARP9			+	NaN	NaN	NaN	NaN	NaN	NaN	23.6428	23.7411	23.7772
Q8N8N7	Prostaglandin reductase 2			+	NaN	NaN	NaN	NaN	NaN	NaN	23.7116	24.2424	24.1986
Q8NC60	Nitric oxide-associated protein 1	+	+		22.9957	23.1745	22.9649	23.0743	23.1103	23.3265	NaN	NaN	NaN
Q8TDP1	Ribonuclease H2 subunit C	+	+		23.2343	23.2911	23.8619	23.6588	23.3818	23.6767	NaN	NaN	NaN
Q8TE67-2	Isoform 2 of Epidermal growth factor receptor kinase substrate 8-like protein 3			+	NaN	NaN	NaN	NaN	NaN	NaN	26.4432	26.6172	26.018
Q93099	Homogentisate 1,2-dioxygenase			+	NaN	NaN	NaN	23.409	24.6366	24.2896	25.134	25.0561	24.9617
Q96AT1	Uncharacterized protein KIAA1143			+	NaN	NaN	NaN	NaN	NaN	NaN	24.1876	24.2043	24.0787
Q96CP2	FLYWCH family member 2			+	NaN	NaN	NaN	NaN	NaN	NaN	23.1202	23.071	23.0492
Q96DX5-2	Isoform 2 of Ankyrin repeat and SOCS box protein 9			+	NaN	NaN	NaN	NaN	NaN	NaN	24.0523	24.0308	23.8616
Q96GW9	Methionine--tRNA ligase, mitochondrial	+	+		26.7069	27.4465	27.0402	27.5979	26.4269	26.6464	NaN	NaN	NaN
Q96SY0-3	Isoform 3 of Integrator complex subunit 14			+	NaN	NaN	NaN	NaN	NaN	NaN	24.0414	24.0934	23.9834
Q96T83	Sodium/hydrogen exchanger 7			+	NaN	NaN	NaN	NaN	NaN	NaN	23.1454	23.1105	22.9618
Q9BQS8-4	Isoform 4 of FYVE and coiled-coil domain-containing protein 1			+	NaN	NaN	NaN	NaN	NaN	NaN	22.9014	23.1328	23.0288
Q9C0I1-2	Isoform 2 of Myotubularin-related protein 12			+	NaN	NaN	NaN	NaN	NaN	NaN	23.2127	23.2845	23.1333
Q9H6S0	3'-5' RNA helicase YTHDC2			+	NaN	NaN	NaN	NaN	NaN	NaN	24.3345	24.3434	24.6414
Q9HBL7	Plasminogen receptor (KT)	+		+	23.3963	23.8253	23.4186	NaN	NaN	NaN	23.8619	23.3681	23.1959
Q9P0P0	E3 ubiquitin-protein ligase RNF181			+	NaN	NaN	NaN	NaN	NaN	NaN	23.4779	23.4958	23.9007
Q9UBN7-2	Isoform 2 of Protein deacetylase HDAC6			+	NaN	NaN	NaN	NaN	NaN	NaN	23.4915	23.4293	23.3101
Q9Y2A9	N-acetyllactosaminide beta-1,3-N-acetylglucosaminyltransferase 3				NaN	NaN	NaN	23.18	23.4231	23.5165	NaN	NaN	NaN
Q9Y2J8	Protein-arginine deiminase type-2	+	+		24.2181	24.1087	23.5568	23.9819	24.1234	23.61	NaN	NaN	NaN
Q9Y6R1-2	Isoform 2 of Electrogenic sodium bicarbonate cotransporter 1			+	NaN	NaN	NaN	NaN	NaN	NaN	23.3127	23.2042	23.3422
