## Supplemental Table 2 for "From 2D Monolayer to 3D Spheroid: Matrigel’s Spatial and Chemical Cues Remodel the Calu-3 Proteome"

### Sheet: Caption
Supplemental table 2: Differentially Enriched Proteins (DEPs) in Calu-3 cells across culture conditions. List of 72 proteins identified as significantly differentially enriched (Adjusted p-value < 0.01 and |Log₂(Fold Change)| ≥ 1) in at least one pairwise comparison between 2D, 2M, and 3D culture conditions. For each protein, UniProt accession number, and protein description are provided. Log₂(Fo…

### Sheet: DEP_table
Protein ID	Description	2D vs 2M		2D vs 3D		2M vs 3D		2D_1_Intensity	2D_2_Intensity	2D_3_Intensity	2M_1_Intensity	2M_2_Intensity	2M_3_Intensity	3D_1_Intensity	3D_2_Intensity	3D_3_Intensity
		Fold Change (Log2)	p-value	Fold Change (Log2)	p-value	Fold Change (Log2)	p-value
A1L3X0	Very long chain fatty acid elongase 7	0.121163	0.898729	1.06893	<0.01	0.947772	<0.01	22.7731	23.0677	22.5952	22.7777	22.4736	22.8213	21.7016	21.4203	22.1073
O15118	NPC intracellular cholesterol transporter 1	0.0993158	0.873549	1.05735	<0.01	0.958039	<0.01	25.5153	25.3755	25.3158	25.2418	25.2998	25.367	24.6053	24.0461	24.3831
O15213	WD repeat-containing protein 46	0.428818	0.733942	1.0175	<0.01	0.58868	0.0476771	25.0188	25.5665	25.0238	24.6968	24.5922	25.0337	24.3766	24.3753	23.8048
O15438-4	Isoform 4 of ATP-binding cassette sub-family C member 3	-0.406412	0.797294	-1.5194	<0.01	-1.11299	0.0130221	23.6223	24.8389	23.6728	24.2899	24.6638	24.3996	25.5815	25.6586	25.4522
O60547	GDP-mannose 4,6 dehydratase	-0.108178	0.845091	-1.06008	<0.01	-0.951903	<0.01	26.0734	25.7718	26.037	26.0791	26.0755	26.0521	27.007	27.0874	26.968
O75616	GTPase Era, mitochondrial	0.182743	0.78687	1.21725	<0.01	1.03451	<0.01	23.9201	24.3657	24.1633	24.0112	23.8217	24.0681	22.9519	22.8704	22.975
O94901-5	Isoform 5 of SUN domain-containing protein 1	0.334314	0.738057	1.00329	<0.01	0.668974	0.0166207	26.1905	26.4519	25.746	25.8406	25.5613	25.9835	25.0642	25.2747	25.0396
O94925-3	Isoform 3 of Glutaminase kidney isoform, mitochondrial	0.0444697	0.936362	1.09356	<0.01	1.04909	<0.01	27.3063	27.5544	27.2497	27.18	27.4667	27.3302	26.1347	26.3416	26.3533
O95948	One cut domain family member 2	0.464256	0.731294	1.26582	<0.01	0.801564	0.0108911	23.3893	23.9068	23.4724	22.9437	22.8634	23.5686	22.3666	22.3703	22.2342
P00918	Carbonic anhydrase 2	-0.547377	0.608635	-1.24663	<0.01	-0.699256	<0.01	23.976	23.8894	24.208	24.5315	24.5647	24.6193	25.2057	25.0823	25.5252
P01130-3	Isoform 3 of Low-density lipoprotein receptor	-0.083245	0.873549	1.17575	<0.01	1.25899	<0.01	24.8842	24.9684	24.8846	24.8345	25.1079	25.0446	23.8699	23.7085	23.6316
P02786	Transferrin receptor protein 1	0.153241	0.766276	1.4503	<0.01	1.29706	<0.01	29.4914	29.5443	29.4872	29.3273	29.364	29.3719	28.1141	27.9051	28.1528
P08581	Hepatocyte growth factor receptor	0.170141	0.859426	1.33134	<0.01	1.1612	<0.01	25.9508	26.1274	25.8785	25.6927	25.9147	25.8389	24.581	24.2934	25.0883
P09758	Tumor-associated calcium signal transducer 2	0.466576	0.701488	1.20067	<0.01	0.734097	<0.01	26.374	26.602	26.4377	25.6324	26.2113	26.1703	25.2903	25.0483	25.4732
P11166	Solute carrier family 2, facilitated glucose transporter member 1	0.0662141	0.918333	1.32096	<0.01	1.25475	<0.01	26.9971	26.9514	26.7874	26.9386	27.0182	26.5805	25.6325	25.6652	25.4754
P11387	DNA topoisomerase 1	0.30296	0.784187	1.14828	<0.01	0.845321	<0.01	29.3155	29.7492	29.1156	29.1138	28.7884	29.3692	28.1899	28.3616	28.1838
P13995	Bifunctional methylenetetrahydrofolate dehydrogenase/cyclohydrolase, mitochondrial	0.00847301	0.982619	1.1272	<0.01	1.11873	<0.01	25.9936	26.1478	26.0402	25.9394	26.0211	26.1957	24.8681	25.0633	24.8686
P15559-2	Isoform 2 of NAD(P)H dehydrogenase [quinone] 1	-0.197009	0.738057	-1.39465	<0.01	-1.19764	<0.01	25.136	25.005	25.2429	25.3738	25.1999	25.4013	26.4479	26.5451	26.5749
P17301	Integrin alpha-2	0.176508	0.766276	1.03976	<0.01	0.863255	<0.01	28.8445	29.0415	28.6978	28.6184	28.7601	28.6758	27.8675	27.7506	27.8464
P18510-2	Isoform 2 of Interleukin-1 receptor antagonist protein	-0.294731	0.766904	1.05772	<0.01	1.35246	<0.01	24.4122	24.5198	24.5948	24.5791	24.9323	24.8997	23.1177	23.4063	23.8297
P21926	CD9 antigen	-0.0863231	0.920031	1.7331	<0.01	1.81942	<0.01	25.0235	25.2104	24.6642	24.9192	24.9617	25.2762	23.1205	23.0979	23.4805
P28340	DNA polymerase delta catalytic subunit	-0.0873407	0.902951	-1.28344	<0.01	-1.1961	<0.01	23.8076	23.6896	24.2278	24.0317	23.8348	24.1205	25.311	25.1468	25.1175
P29317	Ephrin type-A receptor 2	0.0894994	0.873549	1.52995	<0.01	1.44045	<0.01	27.5024	27.6786	27.6227	27.4921	27.4927	27.5504	26.3515	25.9183	25.944
P35754	Glutaredoxin-1	0.191162	0.859426	-1.38208	<0.01	-1.57324	<0.01	23.5089	23.2884	23.954	23.0427	23.5911	23.5441	24.9707	25.0614	24.8655
P37268	Squalene synthase	0.109671	0.875132	1.27585	<0.01	1.16618	<0.01	28.3993	28.8102	28.1712	28.2751	28.5008	28.2758	27.2077	27.0861	27.2593
P40306	Proteasome subunit beta type-10	0.696045	0.701488	-0.781481	0.0270542	-1.47753	<0.01	23.2096	22.3262	23.3377	21.9659	22.4177	22.4017	23.5223	23.9198	23.7758
P46976-2	Isoform GN-1 of Glycogenin-1	-0.0814796	0.920769	1.01874	<0.01	1.10021	<0.01	25.6018	25.4035	25.6079	25.3767	25.6428	25.8382	24.2801	24.8185	24.4584
P48200	Iron-responsive element-binding protein 2	-0.112189	0.832659	1.20183	<0.01	1.31402	<0.01	25.6515	25.5294	25.4533	25.6299	25.678	25.6629	24.2627	24.2731	24.4929
P52943	Cysteine-rich protein 2	-0.252464	0.731294	-1.20149	<0.01	-0.949026	<0.01	25.7414	25.7654	25.6581	25.9953	26.1383	25.7888	26.8699	26.8764	27.0231
P54709	Sodium/potassium-transporting ATPase subunit beta-3	0.247109	0.731294	1.10905	<0.01	0.861937	<0.01	25.494	25.7214	25.3587	25.2463	25.3124	25.2741	24.4478	24.339	24.4602
P55011	Solute carrier family 12 member 2	0.114528	0.797294	-1.25155	<0.01	-1.36608	<0.01	28.0314	28.0558	28.0042	27.9668	27.9603	27.8208	29.2351	29.3377	29.2733
P60520	Gamma-aminobutyric acid receptor-associated protein-like 2	-0.0573314	0.910581	0.98198	<0.01	1.03931	<0.01	23.0241	23.0382	23.3147	23.2816	23.1879	23.0794	22.1724	22.0877	22.1709
P98088	Mucin-5AC	0.0200363	0.965619	-1.1268	<0.01	-1.14683	<0.01	28.5576	28.4731	28.5987	28.5369	28.338	28.6943	29.649	29.5505	29.8103
Q01650	Large neutral amino acids transporter small subunit 1	0.0891932	0.900991	1.06495	<0.01	0.975754	<0.01	25.6581	25.8592	25.6046	25.7462	25.4113	25.6969	24.826	24.7113	24.3897
Q04446	1,4-alpha-glucan-branching enzyme	-0.0789759	0.900033	-1.04376	<0.01	-0.964783	<0.01	25.2459	25.3003	25.0164	25.1754	25.4517	25.1724	26.0965	26.3977	26.1997
Q04695	Keratin, type I cytoskeletal 17	0.224262	0.731294	1.01635	<0.01	0.792083	<0.01	29.5087	29.4212	29.5179	29.1987	29.2556	29.3206	28.3665	28.4007	28.6315
Q06203	Amidophosphoribosyltransferase	-0.257588	0.738057	-1.81	<0.01	-1.55242	<0.01	23.7039	24.0364	24.2564	24.3753	24.148	24.2462	25.8453	25.7607	25.8206
Q07973	1,25-dihydroxyvitamin D(3) 24-hydroxylase, mitochondrial	0.136581	0.873549	1.57402	<0.01	1.43744	<0.01	26.0521	25.9005	26.2174	25.8641	25.5888	26.3074	24.37	24.3422	24.7357
Q08722-2	Isoform OA3-293 of Leukocyte surface antigen CD47	0.315918	0.701488	1.01544	<0.01	0.699526	<0.01	26.2069	26.3717	26.033	25.7614	25.8718	26.0307	25.3171	25.1178	25.1304
Q10472	Polypeptide N-acetylgalactosaminyltransferase 1	0.232061	0.766276	1.12789	<0.01	0.895826	<0.01	26.8502	27.0716	26.6711	26.4285	26.6673	26.8009	25.6235	25.7113	25.8744
Q12955-4	Isoform 2 of Ankyrin-3	-0.204759	0.766276	-1.2789	<0.01	-1.07414	<0.01	26.0904	25.8639	25.8647	26.1903	26.2959	25.9471	27.2438	27.313	27.0989
Q13753	Laminin subunit gamma-2	0.243523	0.766904	1.21468	<0.01	0.971155	<0.01	26.7387	26.8658	26.5488	26.3648	26.2952	26.7628	25.4562	25.3959	25.6572
Q13938-4	Isoform 3 of Calcyphosin	-0.146068	0.814225	-1.65362	<0.01	-1.50755	<0.01	26.5637	26.1664	26.439	26.5936	26.5976	26.4161	28.0711	27.9807	28.0782
Q14534	Squalene monooxygenase	0.209182	0.738057	1.00649	<0.01	0.797304	<0.01	27.1244	27.3411	27.0281	26.8567	26.9723	27.0371	26.2453	26.0362	26.1927
Q15800	Methylsterol monooxygenase 1	0.214854	0.797294	1.82811	<0.01	1.61325	<0.01	25.926	26.1651	25.5787	25.7045	25.5904	25.7304	23.9393	23.9996	24.2467
Q16656-4	Isoform 4 of Nuclear respiratory factor 1	0.0859608	0.918333	1.02618	<0.01	0.940216	<0.01	22.6865	23.177	22.6637	22.6332	22.6253	23.0108	21.8841	21.9027	21.6618
Q16787-3	Isoform 3 of Laminin subunit alpha-3	0.100139	0.868722	1.56538	<0.01	1.46524	<0.01	26.1713	26.0788	25.8929	25.8943	25.8295	26.1188	24.3679	24.4949	24.5841
Q2TB90	Hexokinase HKDC1	0.164502	0.859426	-0.875837	<0.01	-1.04034	<0.01	24.9671	25.2347	25.4753	24.9271	24.8939	25.3625	26.2689	25.9001	26.1355
Q6DN03	Putative histone H2B type 2-C	0.52964	0.731294	1.05252	<0.01	0.522878	0.0986856	29.4677	30.079	29.9411	29.4114	28.8043	29.6832	28.6827	28.9716	28.676
Q6IA86-2	Isoform 2 of Elongator complex protein 2	-0.284922	0.701488	-1.06224	<0.01	-0.777317	<0.01	23.1534	22.8487	23.0783	23.2329	23.2952	23.4071	24.0854	24.004	24.1778
Q6PIU2	Neutral cholesterol ester hydrolase 1	0.1447	0.787905	1.08319	<0.01	0.938491	<0.01	28.7432	28.8108	28.518	28.5912	28.4758	28.5709	27.5664	27.6809	27.575
Q6ZRV2	Protein FAM83H	0.211474	0.738057	-0.947098	<0.01	-1.15857	<0.01	25.1409	25.2617	25.3469	24.8952	25.0875	25.1323	26.178	26.3797	26.033
Q7L5A8	Fatty acid 2-hydroxylase	-0.130912	0.855946	1.17336	<0.01	1.30427	<0.01	24.5248	24.4422	24.4859	24.7867	24.5018	24.557	23.5666	23.2328	23.1334
Q7Z7M9	Polypeptide N-acetylgalactosaminyltransferase 5	0.176732	0.797294	1.16017	<0.01	0.983441	<0.01	24.4992	24.7917	24.293	24.345	24.3749	24.3338	23.3212	23.4495	23.3327
Q8N4P3	Guanosine-3',5'-bis(diphosphate) 3'-pyrophosphohydrolase MESH1	-0.27043	0.731294	-1.09212	<0.01	-0.82169	<0.01	23.856	23.7244	23.7972	23.9933	24.1818	24.0137	25.0561	24.621	24.9768
Q8N5K1	CDGSH iron-sulfur domain-containing protein 2	0.199735	0.797294	-1.01492	<0.01	-1.21466	<0.01	24.1063	23.8614	23.8867	23.8456	23.4626	23.9469	25.0808	24.8458	24.9725
Q8TF72	Protein Shroom3	0.000472511	0.998761	-1.14654	<0.01	-1.14701	<0.01	22.7916	22.6517	22.1474	22.4646	22.3069	22.8179	23.7293	23.6376	23.6635
Q8WTV0-2	Isoform 1 of Scavenger receptor class B member 1	0.201116	0.766276	1.02487	<0.01	0.823754	<0.01	23.3307	23.2413	23.1365	22.9894	22.9624	23.1534	22.0882	22.4317	22.114
Q92597	Protein NDRG1	-0.149672	0.916986	-1.97972	<0.01	-1.83005	<0.01	24.5416	24.1806	23.5607	24.2249	24.7038	23.8033	25.8936	26.3368	25.9918
Q96BS2	Calcineurin B homologous protein 3	-0.157882	0.798241	-1.3924	<0.01	-1.23452	<0.01	25.2567	25.4865	25.6381	25.6306	25.6255	25.5988	26.9844	26.7143	26.8598
Q96BW9-3	Isoform 3 of Phosphatidate cytidylyltransferase, mitochondrial	0.13725	0.902951	1.02813	<0.01	0.890884	0.0135576	23.8671	24.2845	24.0513	23.8016	24.0415	23.948	23.3605	23.3176	22.4404
Q96I15	Selenocysteine lyase	-0.374401	0.731294	-1.07619	<0.01	-0.701791	<0.01	22.2091	21.5969	21.8535	22.373	21.9968	22.4129	22.9162	22.9839	22.9878
Q96I51	RCC1-like G exchanging factor-like protein	0.318686	0.733942	1.07311	<0.01	0.754424	<0.01	23.4743	23.6111	23.4535	23.21	22.9428	23.43	22.5688	22.148	22.6028
Q9BV57	Acireductone dioxygenase	-0.143074	0.852692	-1.15203	<0.01	-1.00896	<0.01	24.5911	24.6208	24.7625	24.6614	24.6333	25.1089	25.8721	25.8504	25.708
Q9BY89	Uncharacterized protein KIAA1671	-0.479632	0.608635	-1.13994	<0.01	-0.660306	<0.01	22.2501	22.3469	22.1959	22.394	22.9028	22.9349	23.3103	23.5222	23.3801
Q9C075	Keratin, type I cytoskeletal 23	-0.0594646	0.902951	1.21704	<0.01	1.27651	<0.01	26.5886	26.3688	26.4403	26.6108	26.4927	26.4726	25.2823	25.1344	25.3299
Q9HBH0	Rho-related GTP-binding protein RhoF	0.232609	0.738057	1.54557	<0.01	1.31296	<0.01	25.1191	25.0339	24.8916	24.8645	24.6825	24.7997	23.6647	23.2195	23.5237
Q9HCY8	Protein S100-A14	-0.160246	0.873039	1.29164	<0.01	1.45189	<0.01	26.0379	26.4382	25.5476	26.1348	26.2845	26.0851	24.6782	24.7814	24.6892
Q9UBM7	7-dehydrocholesterol reductase	0.348934	0.738057	1.02153	<0.01	0.672595	0.017664	27.8351	28.2491	27.4993	27.2942	27.614	27.6284	26.6916	26.8468	26.9805
Q9UHA3	Probable ribosome biogenesis protein RLP24	0.438895	0.716465	1.17925	<0.01	0.740353	<0.01	23.2696	23.7387	23.2868	23.2779	22.6774	23.0231	22.1549	22.3656	22.2368
Q9Y3A2	Probable U3 small nucleolar RNA-associated protein 11	0.452342	0.797294	1.26499	<0.01	0.812647	0.0638738	24.4742	24.9521	24.4739	24.1941	23.8183	24.5307	23.9369	22.6498	23.5185
Q9Y6M7-13	Isoform 13 of Sodium bicarbonate cotransporter 3	-0.0627637	0.925518	1.07577	<0.01	1.13854	<0.01	25.2594	25.4284	25.1363	25.4152	25.4942	25.103	24.22	24.3334	24.0434
